# Cross-expression meta-analysis of 695 brain samples reveals coordinated gene expression across spatially adjacent cells

**DOI:** 10.1101/2024.09.17.613579

**Authors:** Ameer Sarwar, Mara Rue, Leon French, Helen Cross, Sarah Choi, Xiaoyin Chen, Jesse Gillis

## Abstract

Spatial transcriptomics promises to transform our understanding of tissue biology by molecularly profiling individual cells *in situ*. A fundamental question they allow us to ask is how nearby cells orchestrate their gene expression. Rather than focus on how these cells (samples) communicate with each other, we reframe the problem to investigate how genes (features) coordinate their expression between neighboring cells. To study these phenomena – called cross-expression – we compare all genes to find pairs that coordinate their expression between adjacent cells, thereby avoiding curating gene lists or annotating cell types. Our end-to-end method recovers ligand-receptor pairs as cross-expressing genes and finds gene combinations that mark anatomical regions, complementing marker gene-based region annotation. Leveraging the overlapping genes across different panels, we use multiple atlas-scale adult mouse brain datasets (~25 million cells, 695 samples, 8 technologies) to create an integrated, meta-analytic cross-expression network, whose communities are enriched in spatial processes such as synaptic signaling and G protein coupled receptor activity. Highlighting cross-expression’s biological utility, our network shows that genes *Drd1* and *Gpr6*, which are individually implicated in Parkinson’s disease (PD) and are being pursued as therapeutic targets, are cross-expressed within the striatum, hinting at their joint role in PD pathophysiology. We provide an efficient R package (https://github.com/gillislab/CrossExpression/) to computationally analyze and visually explore cross-expression patterns, which allow us to better understand how genes coordinate their expression in space to perform tissue-level functions.
