## Supplementary Table 1 for "Cross-expression meta-analysis of 695 brain samples reveals coordinated gene expression across spatially adjacent cells"

### Sheet: Supplementary Table 1
regions	data
AId	MERFISH
AIv	MERFISH
AIp	MERFISH
TH	MERFISH
AD	MERFISH
AV	MERFISH
AM	MERFISH
IAD	MERFISH
LD	MERFISH
CTXsp	MERFISH
CLA	MERFISH
EP	MERFISH
LA	MERFISH
BLA	MERFISH
BMA	MERFISH
PA	MERFISH
HIP	MERFISH
CA	MERFISH
STR	MERFISH
sAMY	MERFISH
LSX	MERFISH
STRd	MERFISH
STRv	MERFISH
OLF	MERFISH
COA	MERFISH
PAA	MERFISH
NLOT	MERFISH
TR	MERFISH
LGd	MERFISH
IGL	MERFISH
LGv	MERFISH
MD	MERFISH
IMD	MERFISH
PCN	MERFISH
CL	MERFISH
MH	MERFISH
LH	MERFISH
LP	MERFISH
PO	MERFISH
Eth	MERFISH
PVT	MERFISH
PT	MERFISH
RE	MERFISH
RH	MERFISH
CM	MERFISH
IAM	MERFISH
SMT	MERFISH
PR	MERFISH
Xi	MERFISH
HY	MERFISH
MEZ	MERFISH
PVZ	MERFISH
PVR	MERFISH
AON	MERFISH
TT	MERFISH
DP	MERFISH
PIR	MERFISH
MOB	MERFISH
AOB	MERFISH
RSP	MERFISH
SSp	scRNA-seq
SSs	scRNA-seq
GU	scRNA-seq
VISC	scRNA-seq
VAL	scRNA-seq
VPM	scRNA-seq
VPL	scRNA-seq
VM	scRNA-seq
VISa	scRNA-seq
SS	scRNA-seq
PF	scRNA-seq
SPA	scRNA-seq
SPFm	scRNA-seq
VPMpc	scRNA-seq
VPLpc	scRNA-seq
RT	scRNA-seq
AIp	scRNA-seq
ATN	scRNA-seq
BLA	scRNA-seq
BMA	scRNA-seq
CA	scRNA-seq
cc	scRNA-seq
CEA	scRNA-seq
CNU	scRNA-seq
COA	scRNA-seq
cst	scRNA-seq
CTX	scRNA-seq
CTXpl	scRNA-seq
CTXsp	scRNA-seq
DG	scRNA-seq
DORpm	scRNA-seq
EP	scRNA-seq
EPI	scRNA-seq
epsc	scRNA-seq
fa	scRNA-seq
fiber tracts	scRNA-seq
fxpo	scRNA-seq
fxs	scRNA-seq
hc	scRNA-seq
HIP	scRNA-seq
IB	scRNA-seq
IIn	scRNA-seq
ILM	scRNA-seq
LAT	scRNA-seq
lfbst	scRNA-seq
LZ	scRNA-seq
MED	scRNA-seq
MEZ	scRNA-seq
mfbc	scRNA-seq
mfbse	scRNA-seq
mfbsma	scRNA-seq
mfsbshy	scRNA-seq
MTN	scRNA-seq
OLF	scRNA-seq
PALd	scRNA-seq
PALv	scRNA-seq
PVR	scRNA-seq
PVZ	scRNA-seq
RSPagl	scRNA-seq
RSPd	scRNA-seq
RSPv	scRNA-seq
sAMY	scRNA-seq
SSp-bfd	scRNA-seq
SSp-ll	scRNA-seq
SSp-tr	scRNA-seq
SSp-ul	scRNA-seq
SSp-un	scRNA-seq
SSs	scRNA-seq
st	scRNA-seq
STRd	scRNA-seq
VENT	scRNA-seq
VISa	scRNA-seq
VISC	scRNA-seq
VL	scRNA-seq
VP	scRNA-seq
VS	scRNA-seq
