## Supplementary Table 2 for "Cross-expression meta-analysis of 695 brain samples reveals coordinated gene expression across spatially adjacent cells"

### Sheet: Supplementary Table 2
regions	data
ACA	scRNA-seq
AUD	scRNA-seq
ENT	scRNA-seq
MOp	scRNA-seq
RSP	scRNA-seq
VIS	scRNA-seq
VISp	scRNA-seq
STR	scRNA-seq
STRd	scRNA-seq
CTXsp	scRNA-seq
CLA	scRNA-seq
EP	scRNA-seq
LA	scRNA-seq
BLA	scRNA-seq
BMA	scRNA-seq
PA	scRNA-seq
ACA	snRNA-seq
AUD	snRNA-seq
ENT	snRNA-seq
MOp	snRNA-seq
RSP	snRNA-seq
VIS	snRNA-seq
VISp	snRNA-seq
STRd	snRNA-seq
CTX	snRNA-seq
